# Neuronal Activation of the Gαq Protein EGL-30/GNAQ Late in Life Rejuvenates Cognition Across Species

**DOI:** 10.1101/2023.06.06.543909

**Authors:** Morgan E. Stevenson, Gregor Bieri, Rachel Kaletsky, Jonathan St. Ange, Laura Remesal, Karishma J. B. Pratt, Shiyi Zhou, Yifei Weng, Coleen T. Murphy, Saul A. Villeda

**Affiliations:** Lewis-Sigler Institute for Integrative Genomics, Princeton University, Princeton, NJ 08544, USA; Department of Molecular Biology, Princeton University, Princeton, NJ 08544, USA; Department of Anatomy, University of California, San Francisco, San Francisco, CA 94143; Bakar Aging Research Institute, San Francisco, CA 94143

## Abstract

Cognitive decline is perhaps the most devastating aging loss. EGL-30/GNAQ and Gαq signaling pathways are highly conserved between *C. elegans* and mammals. We find that activation of EGL-30 in aged worms at least triples memory span, and we wondered if this highly conserved pathway could also improve memory in very old mice. Murine *Gnaq* is enriched in hippocampal excitatory neurons and declines with age. Furthermore, GNAQ gain-of-function significantly improved memory in aged mice: GNAQ(gf) in hippocampal neurons of 24-month-old mice rescued age-related impairments in health metrics and long-term memory. Single-nucleus RNAseq revealed gene expression changes related to synaptic function, axon guidance, and learning and memory pathways. Several worm orthologs of mouse genes upregulated by GNAQ(gf) overexpression are required for EGL-30(gf)-dependent memory improvement. These results demonstrate that the molecular and genetic pathways between *C. elegans* and mammals are highly conserved, as activation of EGL-30/GNAQ, a pathway first identified in worms, rejuvenates cognitive function in two-year old mice (the equivalent of 70-80 yo humans). To our knowledge, this is the oldest age an intervention has successfully improved age-related cognitive decline.

**One-Sentence Summary:** Neuronal activation of the Gαq protein EGL-30/GNAQ restores long-term memory at old age in worms and mice.
