## Supplementary material for "Neuronal Activation of the Gαq Protein EGL-30/GNAQ Late in Life Rejuvenates Cognition Across Species": Table S2

### Sheet: Table S2
Table S2. Genes used to identify clusters. List of the genes that were primarily used to define clusters based on (ref. 57-59).
Cluster Name	Gene names
Oligodendrocytes	Mobp	Mbp	Mog	Neat1	Plp1	Mag	Hapln2	St18	Apod	Prr5l
CA1 neurons	Galntl6	Chrm3	Epha6	4921539H07Rik	Kcnh7	Ndst3	Hs6st3	Cpne7	Gm10754	Ptprg	Hcn1	Ndst4	Kcnh7	Ldb2	Ndst3	Man1a
CA2	Kcnq5	Trps1	Gm32647	Hs3st4	Grik4	Trhde	Slit2
CA3	Trhde	Slit2	Kcnq5	Trps1	Gm32647	Hs3st4	Grik4
Microglia	Hexb	Tgfbr1	Inpp5d	Ctss	C1qa
Astrocytes	Gpc5	Slc1a2	Clu	Wdr17	Apoe
Dentate Gyrus	Sema5a	Stxbp6	Trpc6	Cntnap5a	Ntng1	Rfx3	Trpm3	Glis3	Ahcyl2	Tafa2	Dgkh	Prox1
VIP+ Interneurons	Gad1	Gad2	Vip	Adarb2	Grip1	Npas3
SST+ Interneurons	Gad1	Gad2	Sst	Pvalb	Nxph1	Kcnc2	Kcnmb2	Erbb4	Grip1
RELN+ Interneurons	Gad1	Gad2	Reln
unspecified neurons 1	Sgcz	Gpc6	Dpp10	Tshz2	Pdzrn3
unspecified neurons 2	Dpp10	Cdh18	Etl4	Hs3st4	Brinp3
Mossy Fibers	Il1rapl2	Sgcd	Asic2	Pcdh7	Tshz2
OPCs	Lhfpl3	Ptprz1	Pdgfra	Sox6	Vcan
Cajal Retzius	Reln		Astn2	Car10
Sub/Entorhinal neuron	Sgcd	Vwc2l	Cntn6	Tshz2	Il1rapl2
CA3 (Ventral)	Sgcd	Hs3st4	Htr2c	Gabrg3	Mgat4c
Endothelial	Vtn	Mgp	Atp1a2	Ebf1	Cped1
CA2	Stxbp5l	Kcnq5	Zfp804a	Cpne4	Pde4d	Amigo2
Dorsal CA3	Rgs6
